# Denoising sparse microbial signals from single-cell sequencing of mammalian host tissues

**DOI:** 10.1101/2022.06.29.498176

**Authors:** Bassel Ghaddar, Martin J. Blaser, Subhajyoti De

## Abstract

We developed SAHMI, a computational resource to identify truly present microbial nucleic acids and filter contaminants and spurious false-positive taxonomic assignments from standard transcriptomic sequencing of mammalian tissues. In benchmark studies, SAHMI correctly identifies known microbial infections present in diverse tissues. The application of SAHMI to single-cell and spatial genomic data enables co-detection of somatic cells and microorganisms and joint analysis of host-microbiome ecosystems.
