## Supplementary material for "Denoising sparse microbial signals from single-cell sequencing of mammalian host tissues": Table S1

### Sheet: Sheet1
Study	Organ	Pathogen	read vs unique k-mers correlation	reads vs. k-mers correlation	k-mers vs. unique k-mers correlation
Golumbeanu et al.	PBMC	HIV-1	1	1	1
Liao et al.	Lung	SARS-COV-2	0.99	1	0.99
Ma et al.	Skin	M. leprae	0.94	1	0.94
Munoz et al.	PBMC	C. albicans	0.92	0.93	0.92
Pisu et al.	PBMC	M. tuberculosis	0.99	1	0.99
Saliba et al.	PBMC	S. Enterica	0.99	0.98	0.98
Wang et al.	PBMC	HIV-1	0.74	0.97	0.75
Wyler et al.	PBMC	HSV-1	1	1	1
Zhang et al.	Stomach	H. pylori	0.99	0.91	0.93
